# Genetic mapping and genomic prediction for agronomic, grain compositional, and sensing-enabled traits in a cowpea MAGIC population along an environmental gradient

**DOI:** 10.64898/2026.08.04.742818

**Authors:** Jonathan M. Berlingeri, Sassoum Lo, Margaret Riggs, Heesup Yun, Hamid Kamangir, Earl Ranario, Isaac Kazuo Uyehara, Ismael Mayanja, Astrid Lao, Isaac Onziga Dramadri, Patrick Obia Ongom, Ousmane Boukar, Antonia Palkovic, Brian N. Bailey, J. Mason Earles, Bao-Lam Huynh, Christine Diepenbrock

## Abstract

Cowpea (*Vigna unguiculata* [L.] Walp.) is a resilient grain legume and an important global source of dietary protein, yet the genetic and environmental basis of phenological and canopy development, as well as grain composition, remains incompletely characterized across production environments. In this study, we evaluated a cowpea multi-parent advanced generation intercross (MAGIC) population along an environmental gradient in California (with contrasting daylengths, temperatures, and soil types) using agronomic, grain compositional, and uncrewed aerial vehicle (UAV) and rover-enabled phenotyping. Near-infrared spectroscopy (NIRS) enabled assessment of grain compositional traits, while sensing-enabled time-series imaging captured canopy and reproductive dynamics. Quantitative trait locus (QTL) mapping identified 267 QTL, and genome-wide association studies (GWAS) detected 1,973 marker-trait associations. Integrating QTL mapping and GWAS results identified two major genomic hotspots affecting multiple traits. A chromosome 9 hotspot (5.8–6.0 Mb) was associated with flowering time and co-localized with sensing-enabled measures of flower and pod counts, plant height, and vegetation fraction, indicating broad effects on phenological and canopy development. A chromosome 8 hotspot (37.3–37.9 Mb) contained co-localized signals for seed weight, protein, starch, phytate, and moisture. A total of 22 prioritized candidate genes were identified within these and other loci with multi-environment QTL and GWAS support. Genomic predictive abilities were moderate to high for most traits and scenarios, with multi-trait MegaLMM outperforming RR-BLUP. Together, these results define major genomic regions controlling cowpea phenology, canopy development, and grain composition, and provide targets and strategies for breeding cowpea cultivars with favorable and environmentally resilient productivity and grain composition.

**Significance Statement:** To dissect the genetic basis of cowpea productivity, adaptation, and grain composition, and how performance for these traits varies and can be predicted across environments, we combined multi-environment phenotyping, including sensing of canopy and reproductive traits, with quantitative genetic analyses in a multi-parental population. We identified genomic hotspots for seed size/composition and reproductive phenology and an across-environment predictive advantage for multi-trait vs. single-trait genomic prediction. Overall, these findings support the comprehensive improvement of cowpea.
