## Supplementary material for "Genetic mapping and genomic prediction for agronomic, grain compositional, and sensing-enabled traits in a cowpea MAGIC population along an environmental gradient": Large supplemental tables and figures, uploaded separately: SuppTab_04_CP_MAGIC_QTL_Summary_Table.xlsx

### Sheet: QTL_All_Tiers
Supplemental Table 4. All discovered QTL loci.
Trait Class	Trait	Chr	CI lower	CI upper	CI width	Peak	CI method	Peak LOD	LOD threshold (a)	PVE	N env weighted (b)	GWAS concordant	Best GWAS -log10p (c)	Environment	Tier	Tier label
Seed trait	Ash	Vu01	7650234	27704236	20054002	24829992	Bayes	7.16	6.31	13.5	1	Yes	8.43	Thermal 2022	2	Tier 2: QTL+GWAS concordant
Seed trait	Fat	Vu01	26961883	29630391	2668508	29069183	1.5-LOD drop	6.8	6.4	15	2	No		Davis 2023	5	Tier 5: QTL only, below multienv threshold
Seed trait	Fat	Vu01	28187708	29630391	1442683	29069183	1.5-LOD drop	7.98	6.29	17.2	2	No		Parlier 2022	5	Tier 5: QTL only, below multienv threshold
Seed trait	Fat	Vu01	31855708	33300707	1444999	33006043	1.5-LOD drop	8.62	6.4	15	8	No		Davis 2023	3	Tier 3: QTL only, multienv
Seed trait	Fat	Vu01	31877187	33735900	1858713	33006043	Bayes	8.78	6.41	18.7	8	No		Davis 2022	3	Tier 3: QTL only, multienv
Seed trait	Fat	Vu01	32205029	37188625	4983596	34352652	1.5-LOD drop	11.4	6.34	14.2	8	Yes	6.42	Across-env	1	Tier 1: QTL+GWAS concordant, multienv
Seed trait	Fat	Vu01	32231301	34401992	2170691	40370799	Bayes	8.77	6.39	27	8	Yes	6.24	Parlier 2023	1	Tier 1: QTL+GWAS concordant, multienv
Seed trait	Fat	Vu01	32265710	34567120	2301410	33140421	1.5-LOD drop	8.7	6.43	14.3	8	Yes	6.65	Thermal 2022	1	Tier 1: QTL+GWAS concordant, multienv
Seed trait	Fat	Vu01	32265710	36114319	3848609	33006043	1.5-LOD drop	8.87	6.41	15	8	No		Thermal 2023	3	Tier 3: QTL only, multienv
Seed trait	Fat	Vu01	32313465	33871324	1557859	33006043	1.5-LOD drop	11.7	6.39	27	8	Yes	6.24	Parlier 2023	1	Tier 1: QTL+GWAS concordant, multienv
Seed trait	Fat	Vu01	32314603	33799514	1484911	41786509	Bayes	8.44	6.29	17.2	8	Yes	6.16	Parlier 2022	1	Tier 1: QTL+GWAS concordant, multienv
Seed trait	Fat	Vu01	32908872	33172596	263724	33006043	1.5-LOD drop	14.11	6.29	17.2	8	Yes	6.16	Parlier 2022	1	Tier 1: QTL+GWAS concordant, multienv
Seed trait	Fat	Vu01	35855149	37907793	2052644	37062924	1.5-LOD drop	8.79	6.39	27	3	No		Parlier 2023	5	Tier 5: QTL only, below multienv threshold
Seed trait	Fat	Vu01	39479515	40651151	1171636	40370314	1.5-LOD drop	7.62	6.41	15	5	Yes	6.43	Thermal 2023	1	Tier 1: QTL+GWAS concordant, multienv
Seed trait	Fat	Vu01	39538085	40651151	1113066	40370799	1.5-LOD drop	7.64	6.43	14.3	5	Yes	6	Thermal 2022	1	Tier 1: QTL+GWAS concordant, multienv
Seed trait	Fat	Vu01	40069636	40651151	581515	40409338	1.5-LOD drop	12.13	6.34	14.2	5	Yes	14.25	Across-env	1	Tier 1: QTL+GWAS concordant, multienv
Seed trait	Fat	Vu01	40324280	42041330	1717050	41786509	1.5-LOD drop	6.91	6.41	18.7	5	No		Davis 2022	3	Tier 3: QTL only, multienv
Sensing	Flower count T2	Vu01	37325213	38470142	1144929	37884759	1.5-LOD drop	7.49	6.88	19.3	3	No		Parlier 2022	5	Tier 5: QTL only, below multienv threshold
Sensing	Flower count T2	Vu01	37345493	38934001	1588508	37636189	Bayes	7.85	7.18	19.7	3	Yes	6.14	Across-env	2	Tier 2: QTL+GWAS concordant
Agronomic	Plant height	Vu01	33871324	36221282	2349958	34800447	Bayes	8.68	6.4	18.4	4	Yes	16.49	Davis 2023	1	Tier 1: QTL+GWAS concordant, multienv
Agronomic	Plant height	Vu01	34567120	38732549	4165429	38278918	Bayes	8.23	6.34	6.8	4	Yes	7.57	Across-env	1	Tier 1: QTL+GWAS concordant, multienv
Agronomic	Plant height	Vu01	34668872	36473294	1804422	35440646	Bayes	6.86	6.48	15.1	4	Yes	13.65	Parlier 2022	1	Tier 1: QTL+GWAS concordant, multienv
Sensing	Plant height AUC	Vu01	33624983	34858363	1233380	33910975	Bayes	6.89	6.62	16.2	1	No		Davis 2023	5	Tier 5: QTL only, below multienv threshold
Sensing	Plant height max growth DAP	Vu01	33942803	41786812	7844009	35231633	Bayes	6.76	6.39	17.9	3	Yes	8.69	Parlier 2023	2	Tier 2: QTL+GWAS concordant
Sensing	Plant height max growth DAP	Vu01	34821861	36206670	1384809	35419565	Bayes	8.93	6.37	22.1	3	No		Across-env	5	Tier 5: QTL only, below multienv threshold
Sensing	Plant height min growth rate	Vu01	33549358	41786509	8237151	35271834	1.5-LOD drop	6.44	6.44	17	3	No		Across-env	5	Tier 5: QTL only, below multienv threshold
Sensing	Plant height min growth rate	Vu01	33871324	41406675	7535351	35271834	Bayes	6.67	6.5	17.5	3	Yes	6.07	Parlier 2023	2	Tier 2: QTL+GWAS concordant
Sensing	Plant height T10	Vu01	34555931	36509222	1953291	35440646	1.5-LOD drop	8.26	6.32	20.3	1	Yes	17.45	Parlier 2022	2	Tier 2: QTL+GWAS concordant
Sensing	Plant height T10	Vu01	37325213	39186934	1861721	37721459	1.5-LOD drop	7.51	6.32	20.3	1	No		Parlier 2022	5	Tier 5: QTL only, below multienv threshold
Sensing	Plant height T6	Vu01	33871324	35005513	1134189	33871685	Bayes	10.59	6.37	22.2	1	Yes	13.75	Davis 2023	2	Tier 2: QTL+GWAS concordant
Sensing	Plant height T7	Vu01	33624983	38278918	4653935	34546412	Bayes	7.15	6.49	13.6	3	Yes	13.45	Across-env	2	Tier 2: QTL+GWAS concordant
Sensing	Plant height T7	Vu01	33871324	35005513	1134189	33871685	Bayes	11.2	6.36	23.5	3	Yes	15.34	Davis 2023	2	Tier 2: QTL+GWAS concordant
Sensing	Plant height T8	Vu01	33871324	35005513	1134189	37907793	Bayes	9.53	6.42	24.5	1	Yes	22.06	Davis 2023	1	Tier 1: QTL+GWAS concordant, multienv
Sensing	Plant height T8	Vu01	33871324	35005513	1134189	33871685	Bayes	11.88	6.42	24.5	1	Yes	22.06	Davis 2023	1	Tier 1: QTL+GWAS concordant, multienv
Sensing	Plant height T9	Vu01	34070958	36509222	2438264	35443638	1.5-LOD drop	7.37	6.44	13.9	3	Yes	13.79	Across-env	1	Tier 1: QTL+GWAS concordant, multienv
Sensing	Plant height T9	Vu01	34555931	36509222	1953291	35440646	1.5-LOD drop	8.47	6.36	18.8	3	Yes	15.61	Parlier 2023	1	Tier 1: QTL+GWAS concordant, multienv
Sensing	Plant height T9	Vu01	37097538	38577162	1479624	37647417	1.5-LOD drop	8.19	6.36	18.8	3	No		Parlier 2023	5	Tier 5: QTL only, below multienv threshold
Sensing	Plant height T9	Vu01	37325213	38577162	1251949	37647417	1.5-LOD drop	6.99	6.44	13.9	3	No		Across-env	5	Tier 5: QTL only, below multienv threshold
Agronomic	Flowering time	Vu02	25088641	30831777	5743136	26795002	1.5-LOD drop	6.67	6.35	8.7	4	No		Thermal 2023	3	Tier 3: QTL only, multienv
Agronomic	Flowering time	Vu02	26683961	28047486	1363525	27555698	1.5-LOD drop	6.89	6.45	9.8	4	No		Thermal 2022	3	Tier 3: QTL only, multienv
Agronomic	Flowering time	Vu02	27074162	31315317	4241155	27547143	Bayes	6.39	6.26	7.9	4	Yes	7.91	Across-env	1	Tier 1: QTL+GWAS concordant, multienv
Agronomic	Flowering time	Vu02	29512243	31277349	1765106	30831777	1.5-LOD drop	6.93	6.45	9.8	4	No		Thermal 2022	3	Tier 3: QTL only, multienv
Agronomic	Plant height	Vu02	21553924	22692915	1138991	22054972	Bayes	8.71	6.43	11.3	1	Yes	12.14	Thermal 2023	2	Tier 2: QTL+GWAS concordant
Seed trait	Ash	Vu03	1887700	4139594	2251894	2525800	1.5-LOD drop	7.15	6.36	10.7	2	No		Across-env	5	Tier 5: QTL only, below multienv threshold
Seed trait	Ash	Vu03	60735159	62130251	1395092	61457115	Bayes	9.8	6.49	21.1	2	No		Davis 2023	5	Tier 5: QTL only, below multienv threshold
Seed trait	Ash	Vu03	60735159	62289068	1553909	61588780	Bayes	6.81	6.56	14.7	2	No		Davis 2022	5	Tier 5: QTL only, below multienv threshold
Sensing	Plant height T2	Vu03	2625383	7441720	4816337	4821735	Bayes	7.13	6.37	16.4	1	No		Parlier 2023	5	Tier 5: QTL only, below multienv threshold
Agronomic	Flowering time	Vu04	454669	2306049	1851380	1543938	1.5-LOD drop	6.72	6.26	7.9	3	No		Across-env	5	Tier 5: QTL only, below multienv threshold
Agronomic	Flowering time	Vu04	1297610	2534505	1236895	1883250	1.5-LOD drop	8.63	6.45	9.8	3	Yes	7.73	Thermal 2022	2	Tier 2: QTL+GWAS concordant
Agronomic	Flowering time	Vu04	3245764	36178868	32933104	5777214	1.5-LOD drop	6.72	6.26	7.9	3	Yes	9.12	Across-env	2	Tier 2: QTL+GWAS concordant
Agronomic	Flowering time	Vu04	5623172	30259160	24635988	28834901	Bayes	11.28	6.45	9.8	3	Yes	8.7	Thermal 2022	2	Tier 2: QTL+GWAS concordant
Seed trait	Fat	Vu05	2783592	4662072	1878480	4340460	1.5-LOD drop	7.26	6.4	15	5	No		Davis 2023	3	Tier 3: QTL only, multienv
Seed trait	Fat	Vu05	2961345	8868121	5906776	4428910	1.5-LOD drop	7.58	6.34	14.2	5	Yes	9.99	Across-env	1	Tier 1: QTL+GWAS concordant, multienv
Seed trait	Fat	Vu05	4056435	6727422	2670987	4302408	Bayes	10.57	6.43	14.3	5	Yes	10.76	Thermal 2022	1	Tier 1: QTL+GWAS concordant, multienv
Seed trait	Fat	Vu05	4151397	4948008	796611	4439284	Bayes	10.07	6.41	15	5	Yes	11.89	Thermal 2023	1	Tier 1: QTL+GWAS concordant, multienv
Seed trait	Fat	Vu05	39666642	41995668	2329026	40823342	Bayes	6.99	6.29	17.2	2	No		Parlier 2022	5	Tier 5: QTL only, below multienv threshold
Seed trait	Fat	Vu05	39978629	41995668	2017039	41028217	Bayes	7.3	6.41	18.7	2	No		Davis 2022	5	Tier 5: QTL only, below multienv threshold
Agronomic	Flowering time	Vu05	170838	2257938	2087100	371674	Bayes	8.64	6.35	8.7	4	Yes	6.09	Thermal 2023	1	Tier 1: QTL+GWAS concordant, multienv
Agronomic	Flowering time	Vu05	170838	2649094	2478256	1032628	Bayes	8.23	6.26	7.9	4	Yes	10.36	Across-env	1	Tier 1: QTL+GWAS concordant, multienv
Agronomic	Flowering time	Vu05	170838	2961345	2790507	1454678	Bayes	8	6.45	9.8	4	Yes	5.9	Thermal 2022	1	Tier 1: QTL+GWAS concordant, multienv
Agronomic	Stand count	Vu05	4151397	7368980	3217583	7085705	Bayes	7.16	6.54	17	3	No		Parlier 2022	5	Tier 5: QTL only, below multienv threshold
Agronomic	Stand count	Vu05	4151397	9815587	5664190	7221459	Bayes	6.53	6.38	10.5	3	No		Across-env	5	Tier 5: QTL only, below multienv threshold
Sensing	Vegetation fraction AUC	Vu05	3566682	4370559	803877	4143753	Bayes	8.48	6.51	20.6	1	No		Davis 2023	5	Tier 5: QTL only, below multienv threshold
Sensing	Vegetation fraction max growth DAP	Vu05	3256181	4377999	1121818	4143753	1.5-LOD drop	7.7	6.48	19.9	1	Yes	10.23	Davis 2022	2	Tier 2: QTL+GWAS concordant
Sensing	Vegetation fraction T1	Vu05	3739351	4662072	922721	4143753	1.5-LOD drop	6.66	6.58	17.4	1	No		Davis 2022	5	Tier 5: QTL only, below multienv threshold
Sensing	Vegetation fraction T2	Vu05	3485830	4377999	892169	3829851	1.5-LOD drop	7.36	6.42	19	2	No		Davis 2022	5	Tier 5: QTL only, below multienv threshold
Sensing	Vegetation fraction T2	Vu05	3739351	4377999	638648	4143753	1.5-LOD drop	6.67	6.41	17.2	2	No		Davis 2023	5	Tier 5: QTL only, below multienv threshold
Sensing	Vegetation fraction T3	Vu05	3485830	7624072	4138242	3829851	1.5-LOD drop	8.03	6.41	20.4	1	No		Davis 2022	5	Tier 5: QTL only, below multienv threshold
Sensing	Vegetation fraction T4	Vu05	1454678	4377999	2923321	4144466	1.5-LOD drop	7.72	6.51	19.8	2	Yes	6.18	Davis 2023	2	Tier 2: QTL+GWAS concordant
Sensing	Vegetation fraction T4	Vu05	2961345	7369715	4408370	3829851	1.5-LOD drop	6.6	6.59	17.1	2	No		Davis 2022	5	Tier 5: QTL only, below multienv threshold
Sensing	Vegetation fraction T5	Vu05	3256181	4377999	1121818	4144466	1.5-LOD drop	7.15	6.68	18.5	1	No		Davis 2023	5	Tier 5: QTL only, below multienv threshold
Sensing	Vegetation fraction T7	Vu05	2313315	5465230	3151915	4900723	1.5-LOD drop	6.79	6.64	16.9	1	No		Parlier 2022	5	Tier 5: QTL only, below multienv threshold
Agronomic	Yield	Vu05	170838	3485830	3314992	3053732	Bayes	7.31	6.37	11.6	2	Yes	6.25	Across-env	2	Tier 2: QTL+GWAS concordant
Seed trait	Ash	Vu06	26941126	34402341	7461215	34038296	1.5-LOD drop	6.76	6.31	9.1	7	No		Thermal 2023	3	Tier 3: QTL only, multienv
Seed trait	Ash	Vu06	32663699	34402341	1738642	33585871	Bayes	6.95	6.56	14.7	7	Yes	8.47	Davis 2022	1	Tier 1: QTL+GWAS concordant, multienv
Seed trait	Ash	Vu06	33009002	34402341	1393339	33649504	Bayes	8.39	6.49	21.1	7	Yes	6.24	Davis 2023	1	Tier 1: QTL+GWAS concordant, multienv
Seed trait	Ash	Vu06	33169981	34402341	1232360	33585871	Bayes	10.98	6.56	24.2	7	Yes	12.08	Parlier 2023	1	Tier 1: QTL+GWAS concordant, multienv
Seed trait	Ash	Vu06	33504013	34402341	898328	33585871	Bayes	7.92	6.38	17.5	7	Yes	8.82	Parlier 2022	1	Tier 1: QTL+GWAS concordant, multienv
Seed trait	Ash	Vu06	33504013	34402341	898328	34033510	Bayes	9.98	6.36	10.7	7	Yes	12.12	Across-env	1	Tier 1: QTL+GWAS concordant, multienv
Seed trait	Seed weight	Vu06	30864057	33767068	2903011	31913411	1.5-LOD drop	7.05	6.31	10.5	5	Yes	8.7	Thermal 2022	1	Tier 1: QTL+GWAS concordant, multienv
Seed trait	Seed weight	Vu06	32006311	34402341	2396030	34162900	Bayes	7.54	6.36	10.3	5	Yes	9.88	Thermal 2023	1	Tier 1: QTL+GWAS concordant, multienv
Seed trait	Seed weight	Vu06	32360493	34402341	2041848	34162900	Bayes	7.74	6.32	10.4	5	Yes	12.19	Across-env	1	Tier 1: QTL+GWAS concordant, multienv
Seed trait	Seed weight	Vu06	32397148	34402341	2005193	33776972	Bayes	7.1	6.44	16.7	5	Yes	7.59	Parlier 2023	1	Tier 1: QTL+GWAS concordant, multienv
Seed trait	Ash	Vu07	19957256	24900264	4943008	24483064	1.5-LOD drop	6.42	6.31	9.1	1	No		Thermal 2023	5	Tier 5: QTL only, below multienv threshold
Seed trait	Fat	Vu07	3230842	4656382	1425540	3944918	1.5-LOD drop	7.07	6.29	17.2	3	No		Parlier 2022	5	Tier 5: QTL only, below multienv threshold
Seed trait	Fat	Vu07	3230842	29119807	25888965	26771960	1.5-LOD drop	6.7	6.39	27	6	No		Parlier 2023	3	Tier 3: QTL only, multienv
Seed trait	Fat	Vu07	3920066	27023944	23103878	25137642	1.5-LOD drop	6.52	6.41	18.7	6	No		Davis 2022	3	Tier 3: QTL only, multienv
Seed trait	Fat	Vu07	20337425	27023944	6686519	25863610	1.5-LOD drop	8.33	6.29	17.2	6	No		Parlier 2022	3	Tier 3: QTL only, multienv
Seed trait	Fat	Vu07	24304539	27002913	2698374	25709967	Bayes	8.24	6.34	14.2	6	Yes	7.94	Across-env	1	Tier 1: QTL+GWAS concordant, multienv
Seed trait	Fat	Vu07	24539094	27002913	2463819	25709967	Bayes	7.78	6.41	15	6	No		Thermal 2023	3	Tier 3: QTL only, multienv
Agronomic	Flowering time	Vu07	35742941	37953654	2210713	37238586	Bayes	7.59	6.45	9.8	1	Yes	8.64	Thermal 2022	1	Tier 1: QTL+GWAS concordant, multienv
Seed trait	Phytate	Vu07	20337425	27340886	7003461	25276615	1.5-LOD drop	7.07	6.38	14.8	1	No		Parlier 2023	5	Tier 5: QTL only, below multienv threshold
Seed trait	Phytate	Vu07	27262337	30502703	3240366	29148690	1.5-LOD drop	6.74	6.46	9.4	2	No		Across-env	5	Tier 5: QTL only, below multienv threshold
Agronomic	Plant height	Vu07	35210360	36515553	1305193	35602362	Bayes	7.83	6.43	11.3	1	Yes	11.12	Thermal 2023	2	Tier 2: QTL+GWAS concordant
Sensing	Plant height T6	Vu07	23367683	26197523	2829840	25749796	Bayes	6.39	6.39	13	1	Yes	8.12	Parlier 2023	1	Tier 1: QTL+GWAS concordant, multienv
Sensing	Pod count T1	Vu07	32774339	34212130	1437791	33092097	Bayes	8.89	6.5	21.2	1	No		Parlier 2022	5	Tier 5: QTL only, below multienv threshold
Agronomic	Stand count	Vu07	24097968	40320610	16222642	25137642	1.5-LOD drop	6.46	6.38	10.5	2	No		Across-env	5	Tier 5: QTL only, below multienv threshold
Seed trait	Starch	Vu07	19162853	27118694	7955841	19715129	Bayes	6.55	6.41	19.5	1	No		Parlier 2022	5	Tier 5: QTL only, below multienv threshold
Sensing	Vegetation fraction canopy closure DAP	Vu07	10159773	21335881	11176108	19715129	Bayes	6.94	6.57	18.5	1	No		Davis 2023	5	Tier 5: QTL only, below multienv threshold
Sensing	Vegetation fraction max growth rate	Vu07	23564096	26358686	2794590	25709967	1.5-LOD drop	6.63	6.42	17.9	1	Yes	7.67	Davis 2022	2	Tier 2: QTL+GWAS concordant
Sensing	Vegetation fraction max growth rate	Vu07	32350974	34216714	1865740	33567188	1.5-LOD drop	6.96	6.42	17.9	1	No		Davis 2022	5	Tier 5: QTL only, below multienv threshold
Sensing	Vegetation fraction T1	Vu07	22928810	25137642	2208832	24299896	Bayes	7.59	6.53	18.5	1	No		Parlier 2022	5	Tier 5: QTL only, below multienv threshold
Sensing	Vegetation fraction T1	Vu07	36837408	37959913	1122505	37460519	1.5-LOD drop	8.17	6.56	21.4	1	No		Parlier 2023	5	Tier 5: QTL only, below multienv threshold
Sensing	Vegetation fraction T2	Vu07	23253248	25137642	1884394	23564096	Bayes	8.34	6.53	21.1	3	No		Across-env	5	Tier 5: QTL only, below multienv threshold
Sensing	Vegetation fraction T2	Vu07	23253248	25918736	2665488	24483064	Bayes	9.92	6.47	24.7	3	No		Parlier 2022	5	Tier 5: QTL only, below multienv threshold
Seed trait	Ash	Vu08	2814277	7621581	4807304	5481252	Bayes	6.62	6.56	24.2	4	Yes	6.5	Parlier 2023	1	Tier 1: QTL+GWAS concordant, multienv
Seed trait	Ash	Vu08	4818881	28509043	23690162	28030055	Bayes	6.47	6.36	10.7	5	Yes	7.77	Across-env	1	Tier 1: QTL+GWAS concordant, multienv
Seed trait	Ash	Vu08	5418892	19912275	14493383	6571131	Bayes	7.47	6.31	9.1	5	No		Thermal 2023	3	Tier 3: QTL only, multienv
Seed trait	Ash	Vu08	14264076	26826636	12562560	19798175	Bayes	6.92	6.31	13.5	4	Yes	7.07	Thermal 2022	1	Tier 1: QTL+GWAS concordant, multienv
Seed trait	Moisture	Vu08	31527607	32053141	525534	31638399	1.5-LOD drop	6.76	6.38	16.8	1	Yes	6.26	Parlier 2023	2	Tier 2: QTL+GWAS concordant
Seed trait	Moisture	Vu08	37034898	37316738	281840	37184119	1.5-LOD drop	9.07	6.39	13.9	3	Yes	13	Across-env	2	Tier 2: QTL+GWAS concordant
Seed trait	Moisture	Vu08	37188634	37771642	583008	37403150	Bayes	11.77	6.38	16.8	4	Yes	12.66	Parlier 2023	1	Tier 1: QTL+GWAS concordant, multienv
Seed trait	Moisture	Vu08	37544271	37920460	376189	37673567	Bayes	7.44	6.37	19	2	No		Davis 2023	5	Tier 5: QTL only, below multienv threshold
Seed trait	Phytate	Vu08	37105254	37920460	815206	37815071	Bayes	9.68	6.46	9.4	5	Yes	14.27	Across-env	1	Tier 1: QTL+GWAS concordant, multienv
Seed trait	Phytate	Vu08	37292236	37920460	628224	37779473	Bayes	7.76	6.42	21.3	5	Yes	5.85	Davis 2022	1	Tier 1: QTL+GWAS concordant, multienv
Seed trait	Phytate	Vu08	37544271	38066851	522580	37779473	Bayes	9.71	6.44	24	5	Yes	11.23	Davis 2023	1	Tier 1: QTL+GWAS concordant, multienv
Seed trait	Phytate	Vu08	37544271	38271598	727327	37920460	Bayes	9.58	6.46	24.3	5	Yes	11.41	Parlier 2022	1	Tier 1: QTL+GWAS concordant, multienv
Seed trait	Protein	Vu08	37129978	37920460	790482	37817496	Bayes	12.59	6.46	18	8	Yes	24.57	Thermal 2023	1	Tier 1: QTL+GWAS concordant, multienv
Seed trait	Protein	Vu08	37286724	37920460	633736	37771642	Bayes	9.05	6.53	18.8	8	Yes	5.98	Davis 2022	1	Tier 1: QTL+GWAS concordant, multienv
Seed trait	Protein	Vu08	37316738	37920460	603722	37771642	Bayes	11.06	6.56	24.9	8	Yes	17.37	Davis 2023	1	Tier 1: QTL+GWAS concordant, multienv
Seed trait	Protein	Vu08	37316738	37920460	603722	37920460	Bayes	11.82	6.5	26.2	8	Yes	15.16	Parlier 2022	1	Tier 1: QTL+GWAS concordant, multienv
Seed trait	Protein	Vu08	37316738	37920460	603722	37813281	Bayes	14.23	6.39	17.7	8	Yes	21.64	Across-env	1	Tier 1: QTL+GWAS concordant, multienv
Seed trait	Protein	Vu08	37316738	37920460	603722	37817496	Bayes	14.66	6.4	20.1	8	Yes	22.9	Thermal 2022	1	Tier 1: QTL+GWAS concordant, multienv
Seed trait	Protein	Vu08	37316738	38271598	954860	37541087	Bayes	8.47	6.42	19.4	8	Yes	12.46	Parlier 2023	1	Tier 1: QTL+GWAS concordant, multienv
Seed trait	Seed weight	Vu08	36800528	37771642	971114	23983814	Bayes	7.11	6.36	10.3	8	Yes	8.1	Thermal 2023	1	Tier 1: QTL+GWAS concordant, multienv
Seed trait	Seed weight	Vu08	36800528	37771642	971114	33696432	Bayes	10.82	6.36	10.3	8	Yes	8.1	Thermal 2023	1	Tier 1: QTL+GWAS concordant, multienv
Seed trait	Seed weight	Vu08	36800528	37771642	971114	36800528	Bayes	13.11	6.31	10.5	8	Yes	11.23	Thermal 2022	1	Tier 1: QTL+GWAS concordant, multienv
Seed trait	Seed weight	Vu08	36800528	37771642	971114	37269700	Bayes	16.25	6.36	10.3	8	Yes	8.1	Thermal 2023	1	Tier 1: QTL+GWAS concordant, multienv
Seed trait	Seed weight	Vu08	36800528	37920460	1119932	37300886	Bayes	22.39	6.32	10.4	8	Yes	19.63	Across-env	1	Tier 1: QTL+GWAS concordant, multienv
Seed trait	Seed weight	Vu08	37105254	38271598	1166344	37732091	Bayes	13.81	6.43	32.5	8	Yes	10.59	Parlier 2022	1	Tier 1: QTL+GWAS concordant, multienv
Seed trait	Seed weight	Vu08	37269700	37755175	485475	37316738	Bayes	17.56	6.5	35.6	8	Yes	19.68	Davis 2022	1	Tier 1: QTL+GWAS concordant, multienv
Seed trait	Seed weight	Vu08	37316738	37771642	454904	37541087	Bayes	13.89	6.52	31.3	8	Yes	13.16	Davis 2023	1	Tier 1: QTL+GWAS concordant, multienv
Seed trait	Seed weight	Vu08	37316738	37771642	454904	37732091	Bayes	20.58	6.44	16.7	8	Yes	26.09	Parlier 2023	1	Tier 1: QTL+GWAS concordant, multienv
Seed trait	Starch	Vu08	36800528	37920460	1119932	37293299	Bayes	9.02	6.37	17.9	7	Yes	5.9	Davis 2023	1	Tier 1: QTL+GWAS concordant, multienv
Seed trait	Starch	Vu08	37034898	38078224	1043326	37369155	1.5-LOD drop	8.62	6.63	16.2	7	Yes	11.65	Parlier 2023	1	Tier 1: QTL+GWAS concordant, multienv
Seed trait	Starch	Vu08	37286724	38271598	984874	37369155	Bayes	7.22	6.41	19.5	7	No		Parlier 2022	3	Tier 3: QTL only, multienv
Seed trait	Starch	Vu08	37316738	37920460	603722	37318835	Bayes	10.6	6.28	11.7	7	Yes	15.93	Across-env	1	Tier 1: QTL+GWAS concordant, multienv
Seed trait	Starch	Vu08	37316738	37920460	603722	37541087	Bayes	12.82	6.43	16.9	7	Yes	16.55	Thermal 2022	1	Tier 1: QTL+GWAS concordant, multienv
Seed trait	Starch	Vu08	37316738	37920460	603722	37541087	Bayes	14.09	6.27	20.3	7	Yes	16.23	Thermal 2023	1	Tier 1: QTL+GWAS concordant, multienv
Sensing	Flower count T2	Vu09	3376949	11315640	7938691	4107352	1.5-LOD drop	7.37	6.52	19	4	Yes	6.5	Davis 2022	1	Tier 1: QTL+GWAS concordant, multienv
Sensing	Flower count T2	Vu09	3828981	8302614	4473633	6433950	Bayes	8.57	7.18	19.7	4	Yes	10.1	Across-env	1	Tier 1: QTL+GWAS concordant, multienv
Sensing	Flower count T2	Vu09	5993467	7999561	2006094	6459703	Bayes	10.87	6.88	19.3	4	Yes	9.28	Parlier 2022	1	Tier 1: QTL+GWAS concordant, multienv
Sensing	Flower count T3	Vu09	3719106	11315640	7596534	8200193	1.5-LOD drop	11.71	6.43	28.5	2	Yes	17.51	Davis 2022	2	Tier 2: QTL+GWAS concordant
Sensing	Flower count T3	Vu09	3828981	6042408	2213427	4492221	Bayes	15.82	6.39	34.8	2	Yes	16.95	Davis 2023	2	Tier 2: QTL+GWAS concordant
Sensing	Flower count T4	Vu09	3588515	6053150	2464635	4089787	1.5-LOD drop	9.57	6.26	24.4	2	No		Davis 2022	5	Tier 5: QTL only, below multienv threshold
Sensing	Flower count T4	Vu09	4336453	6042408	1705955	5844259	Bayes	17.53	6.53	38.9	2	Yes	17.31	Davis 2023	2	Tier 2: QTL+GWAS concordant
Sensing	Flower count T4	Vu09	6434397	11315640	4881243	8200193	1.5-LOD drop	9.98	6.26	24.4	1	Yes	10.35	Davis 2022	2	Tier 2: QTL+GWAS concordant
Agronomic	Flowering time	Vu09	1341188	2506170	1164982	2168866	Bayes	8.99	6.45	9.8	2	Yes	10.75	Thermal 2022	1	Tier 1: QTL+GWAS concordant, multienv
Agronomic	Flowering time	Vu09	1791390	2403023	611633	2090712	Bayes	15.76	6.35	8.7	2	Yes	9.17	Thermal 2023	1	Tier 1: QTL+GWAS concordant, multienv
Agronomic	Flowering time	Vu09	2474744	6042408	3567664	5993467	Bayes	12	6.52	27.5	6	Yes	19.13	Davis 2022	1	Tier 1: QTL+GWAS concordant, multienv
Agronomic	Flowering time	Vu09	2474744	6476593	4001849	5844259	Bayes	11.67	6.51	27.7	6	Yes	18.47	Davis 2023	1	Tier 1: QTL+GWAS concordant, multienv
Agronomic	Flowering time	Vu09	5832340	6053150	220810	5851122	1.5-LOD drop	24.24	6.26	7.9	6	Yes	22.89	Across-env	1	Tier 1: QTL+GWAS concordant, multienv
Agronomic	Flowering time	Vu09	5844259	6010064	165805	5928972	Bayes	22.98	6.7	48.6	6	Yes	26.47	Parlier 2023	1	Tier 1: QTL+GWAS concordant, multienv
Agronomic	Flowering time	Vu09	5844259	6029532	185273	43808101	Bayes	6.43	6.38	54.5	6	Yes	36.56	Parlier 2022	1	Tier 1: QTL+GWAS concordant, multienv
Agronomic	Flowering time	Vu09	5844259	6029532	185273	5981877	Bayes	27.34	6.38	54.5	6	Yes	36.56	Parlier 2022	1	Tier 1: QTL+GWAS concordant, multienv
Agronomic	Flowering time	Vu09	7320896	8514822	1193926	8185800	1.5-LOD drop	17.13	6.26	7.9	2	Yes	22.89	Across-env	1	Tier 1: QTL+GWAS concordant, multienv
Agronomic	Flowering time	Vu09	28459234	30610761	2151527	29827297	1.5-LOD drop	7.86	6.51	27.7	1	No		Davis 2023	5	Tier 5: QTL only, below multienv threshold
Agronomic	Plant height	Vu09	1118700	1953957	835257	1349107	1.5-LOD drop	9.04	6.43	11.3	3	Yes	6.16	Thermal 2023	2	Tier 2: QTL+GWAS concordant
Agronomic	Plant height	Vu09	1118700	2806376	1687676	1341188	1.5-LOD drop	8.26	6.34	6.8	3	Yes	6.87	Across-env	2	Tier 2: QTL+GWAS concordant
Agronomic	Plant height	Vu09	3719106	5933263	2214157	4283270	1.5-LOD drop	8.11	6.48	15.1	3	No		Parlier 2022	5	Tier 5: QTL only, below multienv threshold
Agronomic	Plant height	Vu09	3719106	6791858	3072752	4283270	1.5-LOD drop	7.52	6.4	18.4	3	No		Davis 2023	5	Tier 5: QTL only, below multienv threshold
Agronomic	Plant height	Vu09	4089787	6895261	2805474	4492221	1.5-LOD drop	7.6	6.37	20.5	3	No		Davis 2022	5	Tier 5: QTL only, below multienv threshold
Agronomic	Plant height	Vu09	11921433	26486627	14565194	15403611	1.5-LOD drop	7.32	6.4	18.4	2	No		Davis 2023	5	Tier 5: QTL only, below multienv threshold
Agronomic	Plant height	Vu09	14549569	23485900	8936331	15402499	1.5-LOD drop	9.73	6.37	20.5	2	No		Davis 2022	5	Tier 5: QTL only, below multienv threshold
Agronomic	Plant height	Vu09	28507633	31379463	2871830	30703452	1.5-LOD drop	8.01	6.4	18.4	6	No		Davis 2023	3	Tier 3: QTL only, multienv
Agronomic	Plant height	Vu09	28507633	31838872	3331239	30608366	1.5-LOD drop	11.21	6.37	20.5	6	No		Davis 2022	3	Tier 3: QTL only, multienv
Agronomic	Plant height	Vu09	28509305	31227886	2718581	29574688	Bayes	12.63	6.15	17.1	6	Yes	14.8	Thermal 2022	1	Tier 1: QTL+GWAS concordant, multienv
Agronomic	Plant height	Vu09	29024200	30921544	1897344	6053150	Bayes	8.68	6.34	6.8	6	Yes	9.6	Across-env	1	Tier 1: QTL+GWAS concordant, multienv
Agronomic	Plant height	Vu09	29024200	30921544	1897344	14620466	Bayes	12.4	6.34	6.8	6	Yes	9.6	Across-env	1	Tier 1: QTL+GWAS concordant, multienv
Agronomic	Plant height	Vu09	29024200	30921544	1897344	29024200	Bayes	13.1	6.43	11.3	6	Yes	14.53	Thermal 2023	1	Tier 1: QTL+GWAS concordant, multienv
Agronomic	Plant height	Vu09	29024200	30921544	1897344	30696712	Bayes	18.36	6.34	6.8	6	Yes	9.6	Across-env	1	Tier 1: QTL+GWAS concordant, multienv
Sensing	Plant height AUC	Vu09	3828981	6476593	2647612	4492221	Bayes	8.72	6.62	16.2	5	No		Davis 2023	3	Tier 3: QTL only, multienv
Sensing	Plant height AUC	Vu09	5449874	6053150	603276	6010064	1.5-LOD drop	12.51	6.47	30.5	5	No		Parlier 2022	3	Tier 3: QTL only, multienv
Sensing	Plant height AUC	Vu09	5562701	6476593	913892	6042408	Bayes	15.34	6.48	34.7	5	No		Across-env	3	Tier 3: QTL only, multienv
Sensing	Plant height AUC	Vu09	5844259	6042408	198149	5851122	Bayes	23.92	6.5	49	5	No		Parlier 2023	3	Tier 3: QTL only, multienv
Sensing	Plant height max growth DAP	Vu09	2474744	5056064	2581320	4104799	Bayes	7.94	6.53	20.3	1	No		Davis 2022	5	Tier 5: QTL only, below multienv threshold
Sensing	Plant height max growth rate	Vu09	4980841	6411812	1430971	5993467	Bayes	7.58	6.42	19.6	4	Yes	6.43	Parlier 2023	1	Tier 1: QTL+GWAS concordant, multienv
Sensing	Plant height max growth rate	Vu09	5056064	6499192	1443128	5996691	1.5-LOD drop	9.52	6.45	23.7	4	Yes	6.28	Across-env	1	Tier 1: QTL+GWAS concordant, multienv
Sensing	Plant height max growth rate	Vu09	5832340	6681504	849164	6434397	1.5-LOD drop	10.82	6.58	26.7	4	Yes	11.6	Parlier 2022	1	Tier 1: QTL+GWAS concordant, multienv
Sensing	Plant height max growth rate	Vu09	7633746	8514822	881076	8097379	1.5-LOD drop	10.4	6.58	26.7	1	Yes	11.6	Parlier 2022	1	Tier 1: QTL+GWAS concordant, multienv
Sensing	Plant height T10	Vu09	4114947	6476593	2361646	5928972	Bayes	9.34	6.32	20.3	1	Yes	9.88	Parlier 2022	2	Tier 2: QTL+GWAS concordant
Sensing	Plant height T4	Vu09	807081	7208320	6401239	5981877	1.5-LOD drop	7.22	6.48	15.5	4	Yes	6.41	Davis 2023	1	Tier 1: QTL+GWAS concordant, multienv
Sensing	Plant height T4	Vu09	5832340	6053150	220810	5993467	1.5-LOD drop	10.47	6.44	24.8	4	Yes	14.09	Across-env	1	Tier 1: QTL+GWAS concordant, multienv
Sensing	Plant height T4	Vu09	5844259	6042408	198149	5993467	Bayes	13.76	6.54	32.3	4	Yes	14.5	Parlier 2022	1	Tier 1: QTL+GWAS concordant, multienv
Sensing	Plant height T5	Vu09	4336453	6787309	2450856	5934608	Bayes	9	6.44	18.6	5	Yes	11.91	Davis 2023	1	Tier 1: QTL+GWAS concordant, multienv
Sensing	Plant height T5	Vu09	5844259	6041207	196948	5928972	Bayes	16.46	6.48	35.5	5	Yes	22.18	Parlier 2023	1	Tier 1: QTL+GWAS concordant, multienv
Sensing	Plant height T5	Vu09	5844259	6041207	196948	5928972	Bayes	16.63	6.6	36.1	5	Yes	21.9	Across-env	1	Tier 1: QTL+GWAS concordant, multienv
Sensing	Plant height T5	Vu09	5850680	6042408	191728	5993467	Bayes	15.63	6.4	34.6	5	Yes	25.22	Parlier 2022	1	Tier 1: QTL+GWAS concordant, multienv
Sensing	Plant height T6	Vu09	4114947	6476593	2361646	30608366	Bayes	6.58	6.37	22.2	5	Yes	10.07	Davis 2023	1	Tier 1: QTL+GWAS concordant, multienv
Sensing	Plant height T6	Vu09	4114947	6476593	2361646	4492221	Bayes	11.12	6.37	22.2	5	Yes	10.07	Davis 2023	1	Tier 1: QTL+GWAS concordant, multienv
Sensing	Plant height T6	Vu09	5844259	6041207	196948	5928972	Bayes	19.64	6.39	13	5	Yes	21.9	Parlier 2023	1	Tier 1: QTL+GWAS concordant, multienv
Sensing	Plant height T6	Vu09	5844259	6041207	196948	5981877	Bayes	20.12	6.48	41.9	5	Yes	23.06	Across-env	1	Tier 1: QTL+GWAS concordant, multienv
Sensing	Plant height T6	Vu09	5844259	6042408	198149	5993467	Bayes	18.9	6.43	41.2	5	Yes	28.32	Parlier 2022	1	Tier 1: QTL+GWAS concordant, multienv
Sensing	Plant height T7	Vu09	4107352	6499192	2391840	6341148	1.5-LOD drop	8.4	6.5	20.8	5	No		Davis 2022	3	Tier 3: QTL only, multienv
Sensing	Plant height T7	Vu09	4114947	6476593	2361646	4492221	Bayes	11.1	6.36	23.5	5	Yes	9.58	Davis 2023	1	Tier 1: QTL+GWAS concordant, multienv
Sensing	Plant height T7	Vu09	4336453	6476593	2140140	6433950	Bayes	13.46	6.49	13.6	5	Yes	13.1	Across-env	1	Tier 1: QTL+GWAS concordant, multienv
Sensing	Plant height T7	Vu09	5844259	6029532	185273	5981877	Bayes	26.78	6.43	53.4	5	Yes	29.82	Parlier 2023	1	Tier 1: QTL+GWAS concordant, multienv
Sensing	Plant height T8	Vu09	4089787	6499192	2409405	6053150	1.5-LOD drop	9.71	6.5	23.1	6	No		Davis 2022	3	Tier 3: QTL only, multienv
Sensing	Plant height T8	Vu09	4104799	6476593	2371794	4336453	Bayes	11.72	6.42	24.5	6	Yes	9.01	Davis 2023	1	Tier 1: QTL+GWAS concordant, multienv
Sensing	Plant height T8	Vu09	5844259	6042408	198149	5981877	Bayes	24.55	6.45	50.4	6	Yes	26.94	Parlier 2023	1	Tier 1: QTL+GWAS concordant, multienv
Sensing	Plant height T8	Vu09	5844259	6411812	567553	6053150	Bayes	15.21	6.48	35.5	6	Yes	17.18	Parlier 2022	1	Tier 1: QTL+GWAS concordant, multienv
Sensing	Plant height T8	Vu09	5844259	6411812	567553	5851122	Bayes	20.16	6.41	42.9	6	Yes	17.86	Across-env	1	Tier 1: QTL+GWAS concordant, multienv
Sensing	Plant height T9	Vu09	4089787	5102046	1012259	4336453	1.5-LOD drop	14.5	6.44	13.9	4	Yes	12.22	Across-env	1	Tier 1: QTL+GWAS concordant, multienv
Sensing	Plant height T9	Vu09	4089787	6499192	2409405	4492221	1.5-LOD drop	9.52	6.42	22.7	5	No		Davis 2022	3	Tier 3: QTL only, multienv
Sensing	Plant height T9	Vu09	4114947	6434397	2319450	5844259	Bayes	14.1	6.36	18.8	5	Yes	14.65	Parlier 2023	1	Tier 1: QTL+GWAS concordant, multienv
Sensing	Plant height T9	Vu09	5832340	6499192	666852	6053150	1.5-LOD drop	15.33	6.44	13.9	5	Yes	12.22	Across-env	1	Tier 1: QTL+GWAS concordant, multienv
Sensing	Plant height T9	Vu09	5844259	6434397	590138	6053150	Bayes	12.92	6.52	31.7	5	Yes	16.14	Parlier 2022	1	Tier 1: QTL+GWAS concordant, multienv
Sensing	Plant height T9	Vu09	12993985	30935525	17941540	29041947	1.5-LOD drop	8.67	6.42	22.7	1	Yes	13.42	Davis 2022	2	Tier 2: QTL+GWAS concordant
Sensing	Pod count T1	Vu09	3262855	6433950	3171095	5981877	1.5-LOD drop	7.09	6.5	21.2	3	No		Parlier 2022	5	Tier 5: QTL only, below multienv threshold
Sensing	Pod count T1	Vu09	4877590	6433950	1556360	5928972	1.5-LOD drop	7.84	6.76	20	3	No		Across-env	5	Tier 5: QTL only, below multienv threshold
Sensing	Pod count T2	Vu09	4104799	7195266	3090467	5993467	Bayes	11.7	7.03	27.7	1	Yes	15.08	Parlier 2023	2	Tier 2: QTL+GWAS concordant
Sensing	Pod count T3	Vu09	2987384	4543098	1555714	4089787	1.5-LOD drop	8.5	6.47	21.6	1	No		Davis 2023	5	Tier 5: QTL only, below multienv threshold
Sensing	Pod count T4	Vu09	3588515	7195266	3606751	3934129	Bayes	7.03	6.45	18	2	Yes	6.14	Davis 2022	2	Tier 2: QTL+GWAS concordant
Sensing	Pod count T4	Vu09	3719106	6459703	2740597	4104799	1.5-LOD drop	13.57	6.37	31.8	2	Yes	13.91	Davis 2023	2	Tier 2: QTL+GWAS concordant
Sensing	Pod count T4	Vu09	3719106	6476593	2757487	29552580	Bayes	6.68	6.37	31.8	2	Yes	13.91	Davis 2023	2	Tier 2: QTL+GWAS concordant
Seed trait	Protein	Vu09	5449874	7651208	2201334	6459703	1.5-LOD drop	6.97	6.53	18.8	1	No		Davis 2022	5	Tier 5: QTL only, below multienv threshold
Seed trait	Starch	Vu09	1736213	7208320	5472107	6499192	1.5-LOD drop	6.83	6.46	15.2	2	Yes	6.71	Davis 2022	2	Tier 2: QTL+GWAS concordant
Seed trait	Starch	Vu09	5410799	8302614	2891815	6938485	Bayes	7.12	6.41	19.5	2	No		Parlier 2022	5	Tier 5: QTL only, below multienv threshold
Sensing	Vegetation fraction AUC	Vu09	5631980	6042408	410428	5981877	Bayes	13.99	6.7	32.9	5	Yes	27.28	Parlier 2023	1	Tier 1: QTL+GWAS concordant, multienv
Sensing	Vegetation fraction AUC	Vu09	5832340	6459703	627363	5993467	1.5-LOD drop	6.65	6.43	16.2	5	No		Davis 2022	3	Tier 3: QTL only, multienv
Sensing	Vegetation fraction AUC	Vu09	5832340	33282881	27450541	5996691	1.5-LOD drop	7	6.49	17.6	5	Yes	13.1	Parlier 2022	1	Tier 1: QTL+GWAS concordant, multienv
Sensing	Vegetation fraction AUC	Vu09	5844259	6042408	198149	5996691	Bayes	9.83	6.65	23.5	5	Yes	20.91	Across-env	1	Tier 1: QTL+GWAS concordant, multienv
Sensing	Vegetation fraction canopy closure DAP	Vu09	5504050	6042408	538358	5981877	Bayes	12.06	6.44	37.1	5	Yes	17.07	Across-env	1	Tier 1: QTL+GWAS concordant, multienv
Sensing	Vegetation fraction canopy closure DAP	Vu09	5832340	6053150	220810	5981877	1.5-LOD drop	10.03	6.55	24.5	5	Yes	10.56	Parlier 2022	1	Tier 1: QTL+GWAS concordant, multienv
Sensing	Vegetation fraction canopy closure DAP	Vu09	5832340	6433950	601610	5993467	1.5-LOD drop	7.74	6.42	19.1	5	Yes	8.33	Davis 2022	1	Tier 1: QTL+GWAS concordant, multienv
Sensing	Vegetation fraction canopy closure DAP	Vu09	5844259	6010064	165805	5939066	Bayes	16.93	6.63	38.3	5	Yes	24.36	Parlier 2023	1	Tier 1: QTL+GWAS concordant, multienv
Sensing	Vegetation fraction canopy closure DAP	Vu09	5844259	6094456	250197	32898493	Bayes	7.63	6.55	24.5	5	Yes	10.56	Parlier 2022	1	Tier 1: QTL+GWAS concordant, multienv
Sensing	Vegetation fraction max growth DAP	Vu09	5832340	6113389	281049	5996691	1.5-LOD drop	7.84	6.47	19.1	3	No		Across-env	5	Tier 5: QTL only, below multienv threshold
Sensing	Vegetation fraction max growth DAP	Vu09	5832340	34829920	28997580	5939066	1.5-LOD drop	7.29	6.56	18.9	3	Yes	6.33	Parlier 2023	2	Tier 2: QTL+GWAS concordant
Sensing	Vegetation fraction max growth rate	Vu09	5832340	6459703	627363	5996691	1.5-LOD drop	7.5	6.42	17.9	1	Yes	7.69	Davis 2022	2	Tier 2: QTL+GWAS concordant
Sensing	Vegetation fraction max growth rate	Vu09	28991875	29663087	671212	29552580	1.5-LOD drop	9.56	6.48	22.5	1	No		Parlier 2022	5	Tier 5: QTL only, below multienv threshold
Sensing	Vegetation fraction max value DAP	Vu09	21358	771352	749994	113077	1.5-LOD drop	7.02	6.55	18.3	1	No		Parlier 2022	5	Tier 5: QTL only, below multienv threshold
Sensing	Vegetation fraction max value DAP	Vu09	11983705	33282881	21299176	29652762	1.5-LOD drop	6.58	6.55	18.3	1	No		Parlier 2022	5	Tier 5: QTL only, below multienv threshold
Sensing	Vegetation fraction T10	Vu09	3828981	6434397	2605416	5844259	Bayes	8.17	6.68	19.6	1	Yes	10.49	Davis 2022	2	Tier 2: QTL+GWAS concordant
Sensing	Vegetation fraction T5	Vu09	5844259	6041207	196948	5981877	Bayes	10.64	6.66	25.2	4	Yes	16.06	Across-env	1	Tier 1: QTL+GWAS concordant, multienv
Sensing	Vegetation fraction T5	Vu09	5844259	6041207	196948	5939066	Bayes	11.75	6.49	27.5	4	Yes	15.38	Parlier 2023	1	Tier 1: QTL+GWAS concordant, multienv
Sensing	Vegetation fraction T5	Vu09	5844358	6042408	198050	5981877	Bayes	9.22	6.46	21.8	4	Yes	8.27	Parlier 2022	1	Tier 1: QTL+GWAS concordant, multienv
Sensing	Vegetation fraction T6	Vu09	5844259	6029532	185273	5981877	Bayes	13.23	6.53	30.7	4	Yes	22.55	Across-env	1	Tier 1: QTL+GWAS concordant, multienv
Sensing	Vegetation fraction T6	Vu09	5844259	6041207	196948	5981877	Bayes	12.97	6.44	30	4	Yes	16.96	Parlier 2023	1	Tier 1: QTL+GWAS concordant, multienv
Sensing	Vegetation fraction T6	Vu09	5850680	6042408	191728	5981877	Bayes	8.74	6.53	21.8	4	Yes	11.31	Parlier 2022	1	Tier 1: QTL+GWAS concordant, multienv
Sensing	Vegetation fraction T7	Vu09	21358	6053150	6031792	913944	1.5-LOD drop	6.87	6.58	17.9	4	No		Davis 2023	3	Tier 3: QTL only, multienv
Sensing	Vegetation fraction T7	Vu09	5844259	6010064	165805	5851122	Bayes	18.21	6.71	40.6	4	Yes	20.29	Parlier 2023	1	Tier 1: QTL+GWAS concordant, multienv
Sensing	Vegetation fraction T7	Vu09	5844259	6042408	198149	5981877	Bayes	10.82	6.58	26.5	4	Yes	19.19	Across-env	1	Tier 1: QTL+GWAS concordant, multienv
Sensing	Vegetation fraction T8	Vu09	21358	1791390	1770032	913944	1.5-LOD drop	6.99	6.59	18.3	1	No		Davis 2023	5	Tier 5: QTL only, below multienv threshold
Sensing	Vegetation fraction T8	Vu09	5449874	6113389	663515	5851122	1.5-LOD drop	9.01	6.59	18.3	4	Yes	14.2	Davis 2023	1	Tier 1: QTL+GWAS concordant, multienv
Sensing	Vegetation fraction T8	Vu09	5832340	6053150	220810	6010064	1.5-LOD drop	11.54	6.72	27.1	4	Yes	20.97	Across-env	1	Tier 1: QTL+GWAS concordant, multienv
Sensing	Vegetation fraction T8	Vu09	5844259	6042408	198149	5993467	Bayes	14.57	6.68	33.2	4	Yes	21.94	Parlier 2023	1	Tier 1: QTL+GWAS concordant, multienv
Sensing	Vegetation fraction T9	Vu09	4548557	6434397	1885840	6181181	Bayes	8.24	6.7	20.8	4	No		Parlier 2023	3	Tier 3: QTL only, multienv
Sensing	Vegetation fraction T9	Vu09	5392407	6499192	1106785	6042408	1.5-LOD drop	6.81	6.74	16.6	4	Yes	8.29	Davis 2022	1	Tier 1: QTL+GWAS concordant, multienv
Sensing	Vegetation fraction T9	Vu09	5832340	6459703	627363	6042408	1.5-LOD drop	8.95	6.6	21.8	4	Yes	15.49	Across-env	1	Tier 1: QTL+GWAS concordant, multienv
Seed trait	Fat	Vu11	36513650	38698511	2184861	36896815	Bayes	8.35	6.41	18.7	1	No		Davis 2022	5	Tier 5: QTL only, below multienv threshold
Sensing	Flower count T3	Vu11	21841687	29562074	7720387	27794124	Bayes	6.74	6.39	34.8	1	Yes	8.56	Davis 2023	2	Tier 2: QTL+GWAS concordant
Sensing	Flower count T4	Vu11	7230960	30074900	22843940	23234314	Bayes	7.99	6.26	24.4	2	Yes	14.41	Davis 2022	2	Tier 2: QTL+GWAS concordant
Sensing	Flower count T4	Vu11	23241160	40787784	17546624	40004110	Bayes	6.82	6.53	38.9	2	No		Davis 2023	5	Tier 5: QTL only, below multienv threshold
Agronomic	Flowering time	Vu11	35817750	38197621	2379871	36679355	Bayes	6.91	6.51	27.7	1	Yes	11.84	Davis 2023	2	Tier 2: QTL+GWAS concordant
Seed trait	Phytate	Vu11	2531902	23241160	20709258	3601406	1.5-LOD drop	7	6.38	14.8	3	Yes	9.32	Parlier 2023	2	Tier 2: QTL+GWAS concordant
Seed trait	Phytate	Vu11	3602980	12706096	9103116	6210386	1.5-LOD drop	6.49	6.44	24	3	No		Davis 2023	5	Tier 5: QTL only, below multienv threshold
Seed trait	Phytate	Vu11	4414450	6210386	1795936	4768304	Bayes	7.66	6.46	24.3	3	Yes	7.41	Parlier 2022	2	Tier 2: QTL+GWAS concordant
Agronomic	Plant height	Vu11	27738741	30015015	2276274	29275073	1.5-LOD drop	11.05	6.15	17.1	1	Yes	8.74	Thermal 2022	2	Tier 2: QTL+GWAS concordant
Sensing	Plant height max growth DAP	Vu11	16235875	30074900	13839025	27692429	Bayes	6.84	6.46	16	1	No		Davis 2023	5	Tier 5: QTL only, below multienv threshold
Sensing	Plant height T8	Vu11	39099638	41198393	2098755	40458444	Bayes	6.78	6.5	23.1	1	No		Davis 2022	5	Tier 5: QTL only, below multienv threshold
Sensing	Pod count T3	Vu11	6357512	23241160	16883648	7296102	1.5-LOD drop	6.88	6.47	21.6	1	No		Davis 2023	5	Tier 5: QTL only, below multienv threshold
Seed trait	Protein	Vu11	27792209	30818724	3026515	29473210	1.5-LOD drop	8.41	6.39	17.7	2	Yes	15.14	Across-env	2	Tier 2: QTL+GWAS concordant
Seed trait	Seed weight	Vu11	2810503	5354912	2544409	3460759	Bayes	8.05	6.44	16.7	2	No		Parlier 2023	5	Tier 5: QTL only, below multienv threshold
Seed trait	Seed weight	Vu11	3337347	3930498	593151	3930498	Bayes	7.57	6.5	35.6	2	No		Davis 2022	5	Tier 5: QTL only, below multienv threshold
Seed trait	Starch	Vu11	39269804	40787784	1517980	40501421	Bayes	7.6	6.37	17.9	2	No		Davis 2023	5	Tier 5: QTL only, below multienv threshold
Seed trait	Starch	Vu11	39726450	41198393	1471943	40408000	Bayes	9.75	6.46	15.2	2	Yes	9.12	Davis 2022	2	Tier 2: QTL+GWAS concordant
(a) LOD threshold: trait-specific permutation threshold (alpha = 0.05, 1,000 permutations).
(b) N env weighted: number of environments with >=25% overlapping QTL interval for same trait x chromosome; AE weighted as 2.
(c) Best GWAS -log10(p): maximum across GWAS methods for SNPs within the QTL confidence interval.
Abbreviations: Chr, chromosome; CI, confidence interval; LOD, logarithm of odds; PVE, percent of variance explained; DAP, days after planting; AUC, area under the curve

### Sheet: Sheet1
Row Labels	Count of Tier
1	129				Row Labels	Count of Tier
Vu01	16				1	129
Vu02	1				2	43
Vu05	6				3	27
Vu06	9				5	68
Vu07	3				Grand Total	267
Vu08	29
Vu09	65
2	43
Vu01	8
Vu02	1
Vu04	3
Vu05	3
Vu07	2
Vu08	2
Vu09	16
Vu11	8
3	27
Vu01	4
Vu02	3
Vu05	1
Vu06	1
Vu07	4
Vu08	2
Vu09	12
5	68
Vu01	10
Vu03	4
Vu04	1
Vu05	12
Vu07	13
Vu08	1
Vu09	18
Vu11	9
Grand Total	267
