## Supplementary material for "Genetic mapping and genomic prediction for agronomic, grain compositional, and sensing-enabled traits in a cowpea MAGIC population along an environmental gradient": Large supplemental tables and figures, uploaded separately: SuppTab_06_CP_MAGIC_GP_Summary_Table.xlsx

### Sheet: GP Predictive Ability by Trait
Supplemental Table 6. Genomic predictive ability by trait, method, and cross-validation scheme.
Values are Pearson correlations (r) between observed BLUEs and predicted genetic values, summarised across 40 fold estimates (20 replicates × 2 folds) per trait × scheme. Δ = MegaLMM − rrBLUP.. WEFO = Within-Environment Fold-Out; WLYO = Within-Location Year-Out; LOLO = Leave-One-Location-Out.
CV Scheme	Trait Class	Trait	Mean r			SD			Median r
			rrBLUP	MegaLMM	Δ	rrBLUP	MegaLMM	Δ	rrBLUP	MegaLMM	Δ
WEFO	Agronomic	Flowering Time	0.389	0.386	-0.003	0.041	0.041	0	0.386	0.383	-0.003
	Agronomic	Plant Height	0.447	0.443	-0.004	0.037	0.036	-0.001	0.445	0.442	-0.003
	Agronomic	Yield	0.222	0.221	-0.001	0.035	0.037	0.002	0.227	0.229	0.002
	Agronomic	Stand Count	0.131	0.13	-0.001	0.031	0.035	0.004	0.133	0.134	0.001
	Seed trait	Seed Weight	0.459	0.454	-0.005	0.039	0.04	0.001	0.461	0.45	-0.011
	Seed trait	Fat	0.406	0.404	-0.002	0.036	0.033	-0.003	0.411	0.407	-0.004
	Seed trait	Protein	0.378	0.379	0.001	0.045	0.046	0.001	0.378	0.382	0.004
	Seed trait	Starch	0.346	0.348	0.002	0.04	0.043	0.003	0.354	0.353	-0.001
	Seed trait	Ash	0.26	0.265	0.005	0.037	0.038	0.001	0.258	0.267	0.009												Values are Pearson correlation (r) summarized across 40-fold estimates (20 replicates × 2 folds). Δ = MegaLMM − rrBLUP Abbreviations: CV, Cross Validation; rrBLUP, Ridge Regression Best Linear Unbiased Predictor; MegaLMM, Mega Linear Mixed Model; WEFO, Within-Environment Fold-Out; WLYO, Within-Location Year-Out; LOLO, Leave-One-Location-Out.
	Seed trait	Moisture	0.153	0.156	0.003	0.033	0.036	0.003	0.15	0.151	0.001
	Seed trait	Phytate	0.369	0.365	-0.004	0.039	0.038	-0.001	0.367	0.356	-0.011
WLYO	Agronomic	Flowering Time	0.824	0.768	-0.056	0.015	0.018	0.003	0.823	0.768	-0.055
	Agronomic	Plant Height	0.688	0.677	-0.011	0.027	0.025	-0.002	0.691	0.681	-0.01
	Agronomic	Yield	0.503	0.559	0.056	0.018	0.021	0.003	0.504	0.558	0.054
	Agronomic	Stand Count	0.197	0.188	-0.009	0.045	0.029	-0.016	0.201	0.189	-0.012
	Seed trait	Seed Weight	0.712	0.828	0.116	0.022	0.017	-0.005	0.71	0.831	0.121
	Seed trait	Fat	0.861	0.822	-0.039	0.014	0.017	0.003	0.861	0.82	-0.041
	Seed trait	Protein	0.756	0.785	0.029	0.016	0.016	0	0.758	0.782	0.024
	Seed trait	Starch	0.65	0.694	0.044	0.023	0.027	0.004	0.65	0.698	0.048
	Seed trait	Ash	0.597	0.607	0.01	0.036	0.031	-0.005	0.6	0.608	0.008
	Seed trait	Moisture	0.325	0.39	0.065	0.032	0.028	-0.004	0.326	0.388	0.062
	Seed trait	Phytate	0.631	0.618	-0.013	0.022	0.022	0	0.633	0.619	-0.014
LOLO	Agronomic	Flowering Time	0.551	0.582	0.031	0.032	0.029	-0.003	0.549	0.579	0.03
	Agronomic	Plant Height	0.529	0.65	0.121	0.033	0.023	-0.01	0.531	0.654	0.123
	Agronomic	Yield	0.095	0.393	0.298	0.052	0.038	-0.014	0.094	0.385	0.291
	Agronomic	Stand Count	0.11	0.328	0.218	0.051	0.036	-0.015	0.121	0.333	0.212
	Seed trait	Seed Weight	0.788	0.808	0.02	0.019	0.015	-0.004	0.788	0.81	0.022
	Seed trait	Fat	0.779	0.798	0.019	0.022	0.021	-0.001	0.781	0.803	0.022
	Seed trait	Protein	0.708	0.707	-0.001	0.031	0.026	-0.005	0.71	0.704	-0.006
	Seed trait	Starch	0.369	0.653	0.284	0.057	0.033	-0.024	0.362	0.651	0.289
	Seed trait	Ash	0.576	0.609	0.033	0.038	0.028	-0.01	0.582	0.607	0.025
	Seed trait	Moisture	0.235	0.292	0.057	0.043	0.036	-0.007	0.237	0.293	0.056
	Seed trait	Phytate	0.574	0.593	0.019	0.041	0.031	-0.01	0.58	0.601	0.021
